# Rapid evolution and comparative analysis of piRNA clusters in *D. simulans*

**DOI:** 10.64898/2026.01.19.700409

**Authors:** Prakash Narayanan, Satyam Srivastev, Sarah Signor

## Abstract

Eukaryotic genomes are ubiquitously occupied by mobile genetic elements termed transposons, which are silenced via a specialized class of small RNA called piRNA. The small RNA is produced from the transposons themselves when they occupy specialized regions of the genome termed piRNA clusters. The formation of these specialized regions, or their evolution over time, is not well understood. Recent work has suggested that they are extremely variable even within a single species such as *Drosophila melanogaster*. We were interested in taking a comparative approach to piRNA cluster evolution to ask the question - what processes are unique to *D. melanogaster* and which are shared? Shared phenomena are more likely to be fundamental aspects of piRNA formation and evolution compared to those that are more labile. Using five high-quality long-read genome assemblies and five genotype-specific piRNA libraries, we approach this question from a population genetics standpoint. We annotate piRNA clusters, transposons, and structural variants in each of these five genomes. We found extensive variation in piRNA clusters across strains, with smaller piRNA clusters more likely to be limited to a single genotype. By and large, our results are consistent with a model of piRNA cluster evolution in which piRNA clusters are rapidly formed and lost, with a small subset increasing in frequency and length over time. However, we find that the TEs which nucleate the formation of small piRNA clusters are entirely distinct in *D. simulans* compared to *D. melanogaster*, and likely reflect its invasion history rather than any inherent property of the transposon to nucleate clusters. Therefore, while large common clusters can act as ‘traps’ as has been posited for piRNA clusters, there are also numerous small clusters that are born and lost rapidly within a species.
