## Supplementary material for "Rapid evolution and comparative analysis of piRNA clusters in *D. simulans*": Suplemental File 7

### Sheet: Common
Supplemental File _: A list of all enriched Tes in Common/conserved clusters. The columns are as follows: Genotype, TE Class, Super-family, Family, Observed reads, and Log square of (Observed/Expected).
											Observed	Log2(Observed/Expected)						Observed	Log2(Observed/Expected)						Observed	Log2(Observed/Expected)							Observed	Log2(Observed/Expected)
							SZ232	Non-LTR_retrotransposon	Jockey	Jockey-5_DYa	49	3.29512		SZ244	LTR	Gypsy	Chouto_I	13	3.08231		SZ45	LTR	Gypsy	Gypsy-8_DSe-I	17	3.36217			LNP-01-062	Non-LTR_retrotransposon	LOA	Baggins1	155	2.63788
								LTR	Pao	NINJA_I	22	3.16206			Non-LTR_retrotransposon	Jockey	Jockey-4_DSim	14	2.97577			Non-LTR_retrotransposon	Jockey	Jockey-5_DYa	47	3.17742				LTR	Gypsy	TIRANT_I	27	3.22773
								LTR	Gypsy	Gypsy11_I	12	3.09916			Non-LTR_retrotransposon	Jockey	DOC5_DM	31	2.96488			LTR	Pao	BEL-2_DSe-I	22	3.12995				Non-LTR_retrotransposon	Jockey	G5_DM	52	3.17719
				Observed	Log2(Observed/Expected)			LTR	Gypsy	TIRANT_I	18	2.99253			LTR	Gypsy	Gypsy-8_DSe-I	15	2.95984			Non-LTR_retrotransposon	Jockey	G5_DM	44	3.12255				LTR	Gypsy	Gypsy-8_DSe-I	14	3.1724
SZ129	LTR	Pao	NINJA_I	21	3.3064			Non-LTR_retrotransposon	Jockey	DOC5_DM	23	2.98582			LTR	Gypsy	Gypsy11_I	12	2.94906			Non-LTR_retrotransposon	Jockey	DOC5_DM	26	3.07259				Non-LTR_retrotransposon	Jockey	Jockey-5_DYa	53	3.08951
	Non-LTR_retrotransposon	Jockey	Jockey-5_DYa	48	3.217			DNA	CMC-Transib	TRANSIB1	20	2.98449			LTR	Pao	NINJA_I	24	2.94291			LTR	Gypsy	Gypsy-4_DSim-I	30	3.04891				LTR	Gypsy	Gypsy-6_DSe-I	20	3.06009
	Non-LTR_retrotransposon	Jockey	DOC3_DM	46	3.19379			LTR	Gypsy	Gypsy-6_DSe-I	18	2.94661			Non-LTR_retrotransposon	Jockey	Jockey-5_DYa	48	2.88764			LTR	Pao	NINJA_I	20	3.02024				Non-LTR_retrotransposon	Jockey	DOC5_DM	21	3.03668
	Non-LTR_retrotransposon	Jockey	G5_DM	43	3.13491			LTR	Gypsy	Gypsy-5_DSe-I	19	2.93243			LTR	Gypsy	Gypsy-4_DSim-I	38	2.85658			LTR	Gypsy	Gypsy11_I	11	3.00959				LTR	Gypsy	Gypsy-4_DSim-I	31	3.01146
	LTR	Gypsy	Gypsy12_I	38	3.07704			Non-LTR_retrotransposon	Jockey	G5_DM	40	2.92816			LTR	Gypsy	DM297_I	78	2.75414			LTR	Gypsy	TIRANT_I	19	2.99616				LTR	Pao	NINJA_I	25	2.9285
	LTR	Gypsy	Gypsy-6_DSe-I	19	2.96991			LTR	Gypsy	DM297_I	51	2.91937			Non-LTR_retrotransposon	Jockey	G5_DM	51	2.75145			Non-LTR_retrotransposon	Jockey	DOC3_DM	54	2.97668				Non-LTR_retrotransposon	Jockey	DOC3_DM	61	2.88879
	LTR	Gypsy	Gypsy-4_DSim-I	23	2.96927			LTR	Pao	BEL-2_DSe-I	14	2.90253			Non-LTR_retrotransposon	Jockey	DOC3_DM	68	2.74389			LTR	Gypsy	Gypsy-1_DSim-I	79	2.91628				LTR	Gypsy	Gypsy-1_DSim-I	80	2.8887
	DNA	CMC-Transib	TRANSIB1	18	2.96585			LTR	Gypsy	Bica_I	11	2.8467			LTR	Pao	BEL-2_DSe-I	15	2.71596			Non-LTR_retrotransposon	Jockey	HETA_DSi	15	2.90776				LTR	Gypsy	Gypsy11_I	11	2.88685
	LTR	Gypsy	Gypsy-8_DSe-I	12	2.93187			LTR	Copia	Copia_I	10	2.78876			LTR	Copia	Copia_I	11	2.68871			LTR	Gypsy	Gypsy-6_DSe-I	23	2.90288				LTR	Pao	BEL-2_DSe-I	18	2.87086
	LTR	Pao	BEL-2_DSe-I	14	2.86731			Non-LTR_retrotransposon	Jockey	DOC3_DM	44	2.73653			LTR	Gypsy	Gypsy-31_DYa-I	11	2.67941			DNA	CMC-Transib	TRANSIB1	21	2.80939				LTR	Gypsy	DM297_I	59	2.85213
	LTR	Gypsy	Gypsy-1_DSim-I	65	2.86588			LTR	Gypsy	MDG1_I	19	2.72801			DNA	CMC-Transib	TRANSIB1	21	2.66327			LTR	Pao	BATUMI_I	100	2.75731				Non-LTR_retrotransposon	Jockey	FW2_DM	18	2.85022
	LTR	Gypsy	MICROPIA_I	14	2.86009			LTR	Gypsy	Gypsy-1_DSim-I	71	2.69058			LTR	Gypsy	Gypsy-1_DSim-I	89	2.65923			LTR	Gypsy	Gypsy5_I	14	2.74949				LTR	Gypsy	Gypsy-5_DSe-I	17	2.81733
	Non-LTR_retrotransposon	Jockey	DOC5_DM	18	2.76626			LTR	Gypsy	GTWIN_I	34	2.6446			Non-LTR_retrotransposon	Jockey	FW_DM	50	2.654			LTR	Gypsy	phidippo	14	2.74016				LTR	Copia	Copia-1_DSim-I	12	2.74348
	LTR	Gypsy	QUASIMODO2-I_DM	12	2.72257			LTR	Copia	Copia-2_DYa-I	10	2.64277			LTR	Gypsy	Gypsy-6_DSim-I	14	2.64526			LTR	Copia	Copia-2_DYa-I	11	2.72869				LTR	Gypsy	GTWIN_I	33	2.71698
	LTR	Gypsy	HMSBEAGLE_I	34	2.69549			LTR	Gypsy	Gypsy-4_DSim-I	21	2.62126			LTR	Gypsy	Gypsy-30_DWil-I	11	2.62805			LTR	Gypsy	Bica_I	13	2.71131				LTR	Gypsy	Gypsy-3_DSim-I	12	2.71117
	Non-LTR_retrotransposon	Jockey	DOC4_DM	10	2.64153			Non-LTR_retrotransposon	LOA	Baggins1	177	2.6187			LTR	Gypsy	TIRANT_I	15	2.60817			LTR	Gypsy	GTWIN_I	36	2.68656				LTR	Gypsy	Gypsy-6_DSim-I	18	2.69815
	LTR	Gypsy	Gypsy11_I	8	2.63814			LTR	Gypsy	Gypsy-22_DYa-I	10	2.51899			LTR	Gypsy	Gypsy-5_DSe-I	17	2.60764			LTR	Gypsy	DM297_I	50	2.65927				LTR	Copia	Copia-2_DYa-I	10	2.68663
	LTR	Gypsy	NOMAD_I	13	2.6358			DNA	TcMar-Tc1	TC1-2_DM	12	2.5006			LTR	Gypsy	Gypsy-12_DSim-I	11	2.59703			LTR	Gypsy	Chouto_I	16	2.65851				LTR	Gypsy	phidippo	11	2.6788
	LTR	Gypsy	Gypsy-22_DYa-I	10	2.62769			LTR	Gypsy	Gypsy-8_DSim-I	9	2.47967			LTR	Copia	Copia-1_DSe-I	14	2.59408			LTR	Pao	BEL-6_DYa-I	94	2.64635				LTR	Gypsy	HMSBEAGLE_I	37	2.65388
	LTR	Gypsy	MDG1_I	18	2.61184			Non-LTR_retrotransposon	Jockey	FW_DM	45	2.47814			Non-LTR_retrotransposon	LOA	Baggins1	181	2.56219			LTR	Gypsy	Gypsy-6_DSim-I	17	2.61541				DNA	P	PROTOP_B	83	2.6393
	DNA	CMC-Transib	M4DM	15	2.61076			Non-LTR_retrotransposon	Jockey	FW2_DM	16	2.46199			LTR	Gypsy	Gypsy-4_DBi-I	19	2.54771			Non-LTR_retrotransposon	LOA	Baggins1	173	2.61292				LTR	Gypsy	Gypsy-1_DSe-I	35	2.63061
	LTR	Gypsy	TIRANT_I	11	2.59063			LTR	Gypsy	Gypsy-34_DEl-I	8	2.45086			DNA	TcMar-Tc1	TC1-2_DM	16	2.53343			LTR	Gypsy	NOMAD_I	11	2.58915				LTR	Gypsy	Gypsy5_I	13	2.6236
	LTR	Gypsy	MDG3_I	9	2.58496			Non-LTR_retrotransposon	Jockey	Jockey2	10	2.43967			LTR	Pao	BATUMI_I	118	2.53084			LTR	Gypsy	Invader6_I	10	2.53567				LTR	Gypsy	Bica_I	12	2.61036
	LTR	Gypsy	Gypsy-3_DSim-I	8	2.55804			LTR	Gypsy	Gypsy-4_DBi-I	14	2.41323			LTR	Gypsy	Gypsy-22_DYa-I	14	2.50691			LTR	Gypsy	Gypsy-5_DSe-I	18	2.52892				LTR	Pao	BATUMI_I	95	2.60851
	LTR	Copia	Copia-1_DSe-I	10	2.54122			LTR	Pao	BATUMI_I	88	2.40982			LTR	Gypsy	MDG3_I	8	2.48643			Non-LTR_retrotransposon	Jockey	FW2_DM	18	2.51193				LTR	Copia	Copia_I	9	2.55881
	Non-LTR_retrotransposon	LOA	Baggins1	129	2.53144			LTR	Gypsy	Gypsy-6_DSim-I	13	2.40888			Non-LTR_retrotransposon	Jockey	FW2_DM	22	2.48272			LTR	Gypsy	TRANSPAC_I	9	2.47886				LTR	Gypsy	Gypsy-31_DYa-I	14	2.54878
	LTR	Gypsy	Gypsy-6_DSim-I	14	2.52176			LTR	Gypsy	Gypsy-2_DSe-I	10	2.39121			LTR	Copia	Copia-1_DSim-I	11	2.46733			LTR	Gypsy	Gypsy-1_DSe-I	32	2.4627				Non-LTR_retrotransposon	Jockey	Jockey-4_DSim	9	2.53851
	LTR	Gypsy	DM297_I	39	2.50441			Non-LTR_retrotransposon	Jockey	BS2	71	2.38539			LTR	Gypsy	Bica_I	12	2.46284			Non-LTR_retrotransposon	Jockey	HETA	14	2.4574				LTR	Gypsy	Gypsy-24_DYa-I	7	2.47272
	Non-LTR_retrotransposon	Jockey	FW2_DM	16	2.44729			LTR	Gypsy	TRANSPAC_I	7	2.38341			LTR	Gypsy	Gypsy-6_DSe-I	18	2.43371			LTR	Gypsy	MICROPIA_I	8	2.43812				Non-LTR_retrotransposon	Jockey	Jockey-1_DSe	8	2.46669
	LTR	Gypsy	Gypsy-24_DYa-I	7	2.44611			LTR	Gypsy	Gypsy-1_DSe-I	29	2.37852			LTR	Gypsy	Gypsy-24_DYa-I	9	2.3933			LTR	Gypsy	MDG1_I	22	2.43255				LTR	Gypsy	BURDOCK_I	14	2.46111
	LTR	Gypsy	Gypsy11-I_Dya	9	2.44242			Non-LTR_retrotransposon	Jockey	HETA_DSi	9	2.37061			LTR	Gypsy	BURDOCK_I	19	2.36965			RC	Helitron	DNAREP2_DSim	19	2.42063				Non-LTR_retrotransposon	I	I_DM	40	2.43187
	LTR	Pao	BEL-6_DYa-I	73	2.39746			LTR	Gypsy	Gypsy-26_DYa-I	7	2.36285			LTR	Copia	Copia1-I_DM	7	2.36878			Non-LTR_retrotransposon	Jockey	Jockey2	10	2.4046				Non-LTR_retrotransposon	Jockey	FW_DM	36	2.41397
	LTR	Gypsy	Gypsy-7_DSe-I	7	2.38933			LTR	Gypsy	Gypsy-24_DYa-I	7	2.35065			Non-LTR_retrotransposon	Jockey	DOC4_DM	11	2.36569			LTR	Copia	Copia_I	8	2.36897				DNA	CMC-Transib	Transib5	9	2.41204
	LTR	Gypsy	Bica_I	8	2.38031			LTR	Copia	Copia-1_DSe-I	10	2.33154			LTR	Gypsy	HMSBEAGLE_I	39	2.36386			Non-LTR_retrotransposon	Jockey	TAHRE	6	2.36436				DNA	TcMar-Tc1	TC1-2_DM	11	2.40047
	LTR	Gypsy	phidippo	11	2.37877			LTR	Gypsy	phidippo	10	2.29655			LTR	Gypsy	Gypsy-1_DSe-I	39	2.30174			Non-LTR_retrotransposon	Jockey	FW_DM	48	2.34297				RC	Helitron	DNAREP2_DSim	21	2.39933
	LTR	Pao	BATUMI_I	74	2.36085			Non-LTR_retrotransposon	CR1	DMCR1A	211	2.27674			DNA	P	PROTOP	27	2.26982			LTR	Copia	Copia-1_DSe-I	10	2.34072				DNA	P	PROTOP	25	2.39342
	LTR	Gypsy	TRANSPAC_I	6	2.32907			LTR	Gypsy	Gypsy-31_DYa-I	12	2.22328			LTR	Gypsy	GTWIN_I	40	2.26148			LTR	Gypsy	Gypsy-24_DYa-I	8	2.34068				Non-LTR_retrotransposon	CR1	DMCR1A	223	2.3866
	LTR	Pao	DIVER_I	7	2.31083			Non-LTR_retrotransposon	Jockey	TART-A	5	2.22117			LTR	Pao	DIVER_I	7	2.25813			LTR	Gypsy	HMSBEAGLE_I	33	2.31713				DNA	CMC-Transib	TRANSIB1	16	2.3865
	Non-LTR_retrotransposon	Jockey	FW_DM	31	2.31005			Non-LTR_retrotransposon	I	I-6_DY	6	2.2123			RC	Helitron	DNAREP2_DSim	16	2.24412			LTR	Gypsy	Gypsy-10_DSim-I	7	2.31292				LTR	Gypsy	Gypsy-22_DYa-I	10	2.38341
	LTR	Gypsy	GTWIN_I	23	2.3021			LTR	Gypsy	DM176_I	6	2.20977			LTR	Gypsy	Gypsy-2_DBp-I	8	2.24339			LTR	Gypsy	Gypsy-8_DSim-I	8	2.30022				LTR	Copia	Copia-1_DSe-I	9	2.37385
	DNA	P	PROTOP_B	76	2.29677			LTR	Gypsy	Gypsy_6B	14	2.1489			RC	Helitron	DNAREP1_DYak	13	2.22843			Non-LTR_retrotransposon	Jockey	BS2	74	2.28194				Non-LTR_retrotransposon	Jockey	BS2	67	2.36765
	Non-LTR_retrotransposon	I	I_DM	35	2.28876			LTR	Gypsy	Gypsy-10_DSim-I	6	2.14756			LTR	Gypsy	Gypsy12_I	34	2.21575			LTR	Gypsy	Gypsy-31_DYa-I	12	2.2767				DNA	CMC-Transib	M4DM	13	2.36252
	LTR	Copia	Copia_I	7	2.28472			LTR	Gypsy	HMSBEAGLE_I	23	2.14199			LTR	Gypsy	Gypsy-26_DBp-I	7	2.2145			Non-LTR_retrotransposon	Jockey	Jockey-4_DSim	8	2.25149				LTR	Gypsy	QUASIMODO2-I_DM	10	2.36089
	LTR	Gypsy	Gypsy_6B	16	2.27329			LTR	Gypsy	Gypsy-12_DSim-I	7	2.14158			Non-LTR_retrotransposon	Jockey	G4_DM	8	2.2115			LTR	Gypsy	Gypsy-34_DEl-I	7	2.24394				LTR	Gypsy	MDG1_I	21	2.34229
	Non-LTR_retrotransposon	Jockey	G4_DM	7	2.27222			LTR	Gypsy	Gypsy-9_DSim-I	13	2.14132			Non-LTR_retrotransposon	Jockey	Jockey2	12	2.20853			LTR	Gypsy	Gypsy-26_DYa-I	6	2.23989				LTR	Gypsy	Gypsy-11_DSim-I	53	2.33341
	Non-LTR_retrotransposon	Jockey	TART_B1	7	2.27072			DNA	P	PROTOP_B	69	2.13459			Non-LTR_retrotransposon	Jockey	HETA_DSi	18	2.19276			LTR	Gypsy	Gypsy-9_DSim-I	15	2.22098				LTR	Copia	Copia1-I_DM	6	2.28448
	LTR	Gypsy	BURDOCK_I	10	2.2703			LTR	Gypsy	QUASIMODO2-I_DM	7	2.11722			LTR	Gypsy	Gypsy-2_DSe-I	10	2.19062			Non-LTR_retrotransposon	CR1	DMCR1A	228	2.21954				LTR	Gypsy	Gypsy-8_DSim-I	8	2.27542
	LTR	Gypsy	Gypsy-1_DSe-I	26	2.26834			Non-LTR_retrotransposon	Jockey	DOC4_DM	6	2.11534			LTR	Gypsy	Gypsy_I	16	2.18298			Non-LTR_retrotransposon	Jockey	DOC4_DM	7	2.21343				Non-LTR_retrotransposon	Jockey	Helena_Ds	20	2.27275
	LTR	Gypsy	Gypsy2_I	8	2.26653			LTR	Pao	BEL-6_DYa-I	104	2.08535			LTR	Gypsy	Gypsy-34_DEl-I	7	2.16797			Non-LTR_retrotransposon	I	I_DM	37	2.18301				LTR	Gypsy	Gypsy-12_DSim-I	10	2.26906
	DNA	hAT-Ac	hAT-2_DSe	9	2.26638			Non-LTR_retrotransposon	I	I_DM	32	2.08223			Non-LTR_retrotransposon	Jockey	BS2	75	2.1361			LTR	Gypsy	Gypsy-22_DYa-I	9	2.16814				LTR	Gypsy	Gypsy-9_DSim-I	12	2.23363
	LTR	Pao	MAX_I	48	2.25782			Non-LTR_retrotransposon	Jockey	G4_DM	6	2.08029			LTR	Gypsy	BLOOD_I	9	2.13245			LTR	Gypsy	Gypsy_6B	15	2.15812				LTR	Gypsy	Gypsy-2_DSim-I	6	2.23333
	LTR	Gypsy	Gypsy-12_DSim-I	6	2.23118			LTR	Gypsy	Chouto_I	11	2.05918			Non-LTR_retrotransposon	CR1	DMCR1A	258	2.11829			DNA	TcMar-Tc1	TC1-2_DM	9	2.15035				Non-LTR_retrotransposon	Jockey	DOC2_DM	39	2.21587
	Non-LTR_retrotransposon	I	I-6_DY	6	2.22071			Non-LTR_retrotransposon	Jockey	Jockey-4_DSim	6	2.04754			LTR	Gypsy	Gypsy_6B	20	2.11791			LTR	Gypsy	Gypsy-3_DSim-I	7	2.14047				LTR	Pao	ROOA_I	74	2.19029
	RC	Helitron	DNAREP2_DSim	19	2.21501			LTR	Gypsy	Gypsy-7_DSe-I	5	2.04721			LTR	Gypsy	Invader2_I	9	2.0952			LTR	Gypsy	Invader2_I	7	2.13707				Non-LTR_retrotransposon	Jockey	LINEJ1_DM	11	2.18237
	LTR	Copia	Copia-2_DYa-I	7	2.21487			LTR	Gypsy	Gypsy12_I	21	2.03035			Non-LTR_retrotransposon	Jockey	LINEJ1_DM	10	2.07492			LTR	Copia	Copia-3_DBp-I	6	2.13235				LTR	Gypsy	Gypsy-34_DEl-I	7	2.17103
	Non-LTR_retrotransposon	CR1	DMCR1A	187	2.21291			Non-LTR_retrotransposon	Jockey	DOC2_DM	37	2.02702			Non-LTR_retrotransposon	Jockey	HETA	12	2.05277			LTR	Copia	Copia-1_DSim-I	7	2.11945				Non-LTR_retrotransposon	Jockey	TART-A	8	2.16284
	Non-LTR_retrotransposon	Jockey	Jockey-4_DSim	6	2.18193			RC	Helitron	DNAREP2_DSim	13	2.00878			DNA	P	PROTOP_B	84	2.03044			LTR	Pao	MAX_I	40	2.11123				Non-LTR_retrotransposon	Jockey	Jockey2	9	2.15653
	Non-LTR_retrotransposon	Jockey	Jockey2	9	2.18162			LTR	Gypsy	Gypsy-3_DSim-I	6	2.00658			Non-LTR_retrotransposon	I	I-6_DY	6	1.99772			LTR	Gypsy	DM176_I	5	2.08668				LTR	Gypsy	Gypsy2_I	7	2.14873
	Non-LTR_retrotransposon	Jockey	BS2	53	2.16708			LTR	Gypsy	Gypsy1-I_DM	5	2.00265			Non-LTR_retrotransposon	Jockey	TART_B1	8	1.99738			LTR	Gypsy	Gypsy-12_DSim-I	6	2.08439				LTR	Gypsy	Gypsy-4_DBi-I	15	2.14127
	LTR	Gypsy	Gypsy-4_DBi-I	14	2.15335			LTR	Pao	MAX_I	38	1.98777			LTR	Gypsy	MICROPIA_I	12	1.97322			Non-LTR_retrotransposon	Jockey	LINEJ1_DM	8	2.05605				LTR	Pao	BEL-6_DYa-I	102	2.13693
	LTR	Gypsy	Gypsy-5_DSe-I	11	2.14732			LTR	Gypsy	Chimpo_I	6	1.9807			LTR	Gypsy	phidippo	8	1.97279			RC	Helitron	DNAREP1_DYak	8	2.03063				DNA	hAT-Ac	hAT-2_DSe	9	2.1286
	LTR	Gypsy	Gypsy_I	11	2.1375			Non-LTR_retrotransposon	Jockey	HETA	7	1.96765			DNA	CMC-Transib	M4DM	11	1.92293			DNA	P	PROTOP_B	74	2.02581				DNA	hAT-Ac	hAT-1_DSi	7	2.12389
	Non-LTR_retrotransposon	Jockey	Jockey-1_DSi	11	2.12337			DNA	CMC-Transib	M4DM	11	1.93789			LTR	Gypsy	Gypsy-7_DSe-I	5	1.90769			Non-LTR_retrotransposon	Jockey	Jockey-1_DSe	5	2.0211				LTR	Gypsy	NOMAD_I	10	2.09838
	DNA	P	PROTOP	19	2.09698			LTR	Gypsy	Gypsy5_I	6	1.92864			LTR	Pao	BEL-6_DYa-I	104	1.89381			LTR	Gypsy	Gypsy12_I	18	2.01176				LTR	Gypsy	Gypsy-2_DSe-I	10	2.09737
	RC	Helitron	DNAREP1_DYak	7	2.09414			DNA	hAT-Ac	hAT-2_DSe	6	1.89099			Non-LTR_retrotransposon	Jockey	DOC2_DM	49	1.88121			LTR	Copia	Copia1-I_DM	5	2.00814				LTR	Gypsy	Gypsy12_I	22	2.07593
	LTR	Gypsy	Gypsy-9_DSim-I	12	2.09181			LTR	Gypsy	Gypsy-11_DSim-I	40	1.88669			LTR	Gypsy	Gypsy-9_DSim-I	18	1.86836			LTR	Gypsy	Gypsy-11_DSim-I	40	2.00115				LTR	Gypsy	Gypsy-26_DYa-I	5	2.07591
	LTR	Gypsy	Gypsy-26_DBp-I	5	2.08478			RC	Helitron	DNAREP1_DYak	7	1.86647			LTR	Gypsy	Gypsy5_I	9	1.85928			LTR	Gypsy	Gypsy11-I_Dya	7	1.9955				LTR	Gypsy	Chouto_I	9	2.04996
	DNA	TcMar-Tc1	TC1-2_DM	8	2.08446			LTR	Gypsy	Invader2_I	6	1.85123			LTR	Gypsy	DM412	20	1.85086			LTR	Gypsy	STALKER4_I	21	1.9682				Non-LTR_retrotransposon	Jockey	DOC4_DM	6	2.04689
	Non-LTR_retrotransposon	Jockey	Helena_Ds	17	2.08022			LTR	Gypsy	BURDOCK_I	13	1.85115			RC	Helitron	DNAREP1_DM	38	1.83995			Non-LTR_retrotransposon	Jockey	TART-A	6	1.96369				Non-LTR_retrotransposon	Jockey	DOC	17	2.03921
	LTR	Gypsy	Gypsy-2_DSim-I	5	2.07535			Non-LTR_retrotransposon	Jockey	Helena_Ds	16	1.84807			Non-LTR_retrotransposon	Jockey	G_DM	5	1.83184			LTR	Gypsy	Gypsy-2_DSe-I	8	1.94676				Non-LTR_retrotransposon	Jockey	G4_DM	6	2.03027
	LTR	Gypsy	Gypsy-31_DYa-I	6	2.07403			Non-LTR_retrotransposon	Jockey	LINEJ1_DM	8	1.84403			Non-LTR_retrotransposon	Jockey	FW3_DM	5	1.82079			LTR	Gypsy	Gypsy-4_DBi-I	13	1.93788				LTR	Pao	MAX_I	48	2.03013
	LTR	Gypsy	DM176_I	5	2.0689			LTR	Gypsy	Gypsy-26_DBp-I	5	1.82991			LTR	Gypsy	Gypsy-11_DSim-I	46	1.81393			LTR	Pao	ROOA_I	80	1.9188				LTR	Pao	DIVER_I	6	2.00395
	LTR	Gypsy	Gypsy-2_DSe-I	7	2.06066			LTR	Pao	ROOA_I	62	1.82985			LTR	Gypsy	Gypsy-27_DYa-I	26	1.80525			LTR	Gypsy	Gypsy-7_DSim-I	7	1.91531				LTR	Gypsy	Gypsy-26_DBp-I	5	2.00194
	Non-LTR_retrotransposon	Jockey	DOC	13	2.05964			LTR	Gypsy	NOMAD_I	6	1.82705			LTR	Gypsy	Invader1_I	11	1.79761			Non-LTR_retrotransposon	Jockey	DOC2_DM	43	1.91315				LTR	Gypsy	DM176_I	6	1.99466
	Non-LTR_retrotransposon	Jockey	DOC2_DM	36	2.03308			LTR	Copia	Copia-1_DSim-I	6	1.82439			LTR	Gypsy	MDG1_I	13	1.79719			LTR	Gypsy	Gypsy-30_DWil-I	6	1.87027				LTR	Gypsy	STALKER4_I	17	1.99101
	DNA	hAT-hobo	HOBO	5	2.01854			DNA	hAT-Ac	hAT-1_DSi	5	1.81618			Non-LTR_retrotransposon	I	IVK_DM	22	1.79601			LTR	Gypsy	ACCORD2_I	25	1.85642				LTR	Gypsy	Gypsy-27_DYa-I	19	1.95993
	DNA	CMC-Transib	Transib5	6	1.9973			LTR	Gypsy	ACCORD2_I	22	1.81274			LTR	Gypsy	Gypsy-5_DKi-I	4	1.75392			LTR	Gypsy	QUASIMODO2-I_DM	5	1.85012				LTR	Gypsy	MICROPIA_I	7	1.95309
	RC	Helitron	DNAREP1_DM	24	1.96561			LTR	Gypsy	MDG3_I	4	1.80044			LTR	Gypsy	Gypsy-3_DSim-I	6	1.75142			LTR	Gypsy	Gypsy_I	14	1.84425				RC	Helitron	DNAREP1_DYak	7	1.93494
	LTR	Pao	ROOA_I	61	1.95744			LTR	Gypsy	Gypsy-2_DSim-I	4	1.80011			LTR	Gypsy	Gypsy-7_DSim-I	8	1.7366			Non-LTR_retrotransposon	Jockey	G4_DM	5	1.83723				Non-LTR_retrotransposon	Jockey	TART_B1	5	1.93307
	LTR	Gypsy	DM412	12	1.95087			LTR	Gypsy	Gypsy-8_DSe-I	6	1.79999			Non-LTR_retrotransposon	Jockey	Helena_Ds	18	1.72806			DNA	P	PROTOP	26	1.81701				LTR	Copia	Copia2_I	22	1.91198
	LTR	Gypsy	Gypsy-27_DYa-I	18	1.91325			DNA	TcMar-Tc1	Mariner2_DM	4	1.79936			Non-LTR_retrotransposon	Jockey	HELENA_RT	4	1.72664			LTR	Gypsy	Gypsy-2_DSim-I	4	1.81256				LTR	Gypsy	Invader2_I	5	1.89828
	LTR	Gypsy	Gypsy-8_DSim-I	5	1.91109			DNA	CMC-Transib	TRANSIB3	4	1.79531			DNA	hAT-Ac	hAT-1_DSi	9	1.72594			DNA	CMC-Transib	Transib5	6	1.80698				LTR	Gypsy	Gypsy_6B	11	1.89555
	LTR	Gypsy	BLASTOPIA_I	6	1.90086			LTR	Gypsy	BLOOD_I	5	1.77557			Non-LTR_retrotransposon	Jockey	Jockey-1_DSe	5	1.72115			LTR	Gypsy	Gypsy-27_DYa-I	22	1.79086				DNA	CMC-Transib	TRANSIB2	59	1.87787
	LTR	Gypsy	Gypsy-7_DSim-I	6	1.8927			LTR	Copia	Copia-3_DBp-I	4	1.77019			Non-LTR_retrotransposon	I	I_DM	42	1.71981			LTR	Gypsy	DM412	23	1.77688				Non-LTR_retrotransposon	I	IVK_DM	20	1.84192
	Non-LTR_retrotransposon	I	IVK_DM	19	1.87612			DNA	P	PROTOP	23	1.76187			Non-LTR_retrotransposon	Jockey	Jockey-1_DSi	12	1.70861			Non-LTR_retrotransposon	I	I-6_DY	5	1.77658				LTR	Gypsy	Gypsy_I	9	1.82924
	Non-LTR_retrotransposon	Jockey	LINEJ1_DM	9	1.85917			LTR	Gypsy	Invader6_I	6	1.70866			LTR	Pao	BEL2-I_Dya	4	1.66456			LTR	Gypsy	Gypsy-26_DBp-I	4	1.77211				LTR	Gypsy	Gypsy-30_DWil-I	7	1.8179
	LTR	Gypsy	Gypsy-11_DSim-I	36	1.85454			LTR	Gypsy	DM412	14	1.70621			LTR	Gypsy	Gypsy-10_DSim-I	4	1.65208			DNA	TcMar-Tc1	Mariner2_DM	4	1.76553				LTR	Gypsy	Gypsy-38_DAn-I	4	1.77164
	RC	Helitron	DNAREP1_DSim	43	1.81924			LTR	Gypsy	Gypsy-27_DYa-I	17	1.6827			LTR	Pao	MAX_I	58	1.6488			LTR	Gypsy	BURDOCK_I	19	1.75659				Non-LTR_retrotransposon	Jockey	G6_DM	4	1.75869
	Non-LTR_retrotransposon	Jockey	G5A_DM	6	1.79614			LTR	Pao	ROO_I	24	1.65408			RC	Helitron	DNAREP1_DSim	65	1.62093			LTR	Gypsy	Gypsy-38_DAn-I	4	1.72955				LTR	Gypsy	Invader1_I	10	1.74667
	LTR	Gypsy	Gypsy-34_DEl-I	5	1.7646			Non-LTR_retrotransposon	Jockey	TAHRE	4	1.64237			LTR	Gypsy	STALKER4_I	16	1.58172			DNA	CMC-Transib	M4DM	13	1.71532				Non-LTR_retrotransposon	Jockey	HELENA_RT	4	1.74444
	LTR	Gypsy	Gypsy5_I	6	1.75736			LTR	Gypsy	Gypsy-30_DWil-I	5	1.62783			DNA	Maverick	Polinton-1_DY	14	1.57971			LTR	Pao	BEL-3_DYa-I	4	1.69666				LTR	Gypsy	Gypsy-7_DSim-I	6	1.73517
	LTR	Gypsy	Gypsy-30_DWil-I	5	1.73771			Non-LTR_retrotransposon	Jockey	Jockey-1_DSi	9	1.62415			LTR	Gypsy	Gypsy11-I_Dya	9	1.57631			LTR	Gypsy	Gypsy-5_DKi-I	4	1.66213				RC	Helitron	DNAREP1_DM	27	1.64302
	LTR	Gypsy	Gypsy1-I_DM	4	1.72502			LTR	Gypsy	Gypsy-7_DSim-I	6	1.61234			LTR	Gypsy	Gypsy15-I_Dya	4	1.55655			Non-LTR_retrotransposon	Jockey	G5A_DM	6	1.64682				LTR	Gypsy	ACCORD2_I	19	1.64125
	DNA	TcMar-Tc1	Mariner-1_DSim	9	1.70505			LTR	Gypsy	Gypsy_I	9	1.55625			LTR	Pao	ROOA_I	62	1.54928			Non-LTR_retrotransposon	Jockey	TART_B1	5	1.63695				LTR	Gypsy	Invader6_I	6	1.631
	LTR	Gypsy	Gypsy15-I_Dya	4	1.67377			DNA	CMC-Transib	Transib5	5	1.52511			LTR	Gypsy	Gypsy-13_DSim-I	29	1.54242			Non-LTR_retrotransposon	Jockey	Helena_Ds	16	1.59156				LTR	Gypsy	Gypsy11-I_Dya	5	1.60815
	LTR	Pao	BEL_I	6	1.64273			LTR	Gypsy	Invader1_I	11	1.52052			LTR	Gypsy	QUASIMODO2-I_DM	11	1.5396			DNA	hAT-Ac	hAT-2_DSe	5	1.55773				LTR	Gypsy	Gypsy9_I	11	1.5893
	Non-LTR_retrotransposon	Jockey	FW3_DM	4	1.63778			Non-LTR_retrotransposon	I	IVK_DM	19	1.48666			LTR	Gypsy	ACCORD2_I	26	1.52955			LTR	Gypsy	Invader1_I	10	1.53826				LTR	Gypsy	BLOOD_I	4	1.56314
	LTR	Gypsy	shellder	6	1.62852			RC	Helitron	DNAREP1_DM	17	1.46148			LTR	Copia	Copia-2_DYa-I	6	1.52076			LTR	Gypsy	Gypsy-7_DSe-I	4	1.501				RC	Helitron	DNAREP1_DSim	46	1.51287
	DNA	P	PROTOP_A	8	1.62813			LTR	Pao	DIVER_I	8	1.45929			LTR	Gypsy	TRANSPAC_I	8	1.51261			Non-LTR_retrotransposon	Jockey	Jockey-1_DYa	4	1.49949				Non-LTR_retrotransposon	Jockey	Jockey-1_DYa	4	1.47886
	DNA	Maverick	Polinton-1_DY	10	1.60901			Non-LTR_retrotransposon	Jockey	BS	4	1.44679			LTR	Copia	Copia2_I	18	1.50582			Non-LTR_retrotransposon	Jockey	FW3_DM	4	1.48446				LTR	Gypsy	Gypsy9-I_Dya	3	1.45003
	DNA	hAT-Ac	hAT-1_DSi	6	1.56506			DNA	CMC-Transib	TRANSIB2	49	1.43052			DNA	CMC-Transib	TRANSIB2	63	1.47688			LTR	Gypsy	Gypsy4-I_Dya	3	1.47961				Non-LTR_retrotransposon	Jockey	BS3_DM	8	1.42621
	LTR	Gypsy	Invader2_I	4	1.5141			RC	Helitron	DNAREP1_DSim	36	1.42641			LTR	Gypsy	NOMAD_I	9	1.44558			LTR	Pao	BEL_I	6	1.45215				DNA	CMC-Transib	TRANSIB4	7	1.3872
	DNA	TcMar-Tc1	TC1_DM	3	1.49712			DNA	Maverick	Polinton-1_DY	10	1.426			Non-LTR_retrotransposon	Jockey	DOC	9	1.35325			Non-LTR_retrotransposon	CR1	CR1-2_DF	3	1.44281				LTR	Copia	DM1731_I	5	1.37136
	LTR	Gypsy	Gypsy2-I_DM	3	1.47416			Non-LTR_retrotransposon	Jockey	BS3_DM	10	1.40973			LTR	Gypsy	Gypsy-5_DSim-I	7	1.3174			LTR	Gypsy	Gypsy8_I	13	1.43831				DNA	P	PROTOP_A	5	1.32806
	Non-LTR_retrotransposon	Jockey	Jockey-1_DSe	4	1.46334			LTR	Gypsy	Gypsy8_I	12	1.36143			DNA	CMC-Transib	Transib5	7	1.30664			LTR	Gypsy	Gypsy-13_DSim-I	30	1.42973				Non-LTR_retrotransposon	Jockey	Jockey-1_DSi	8	1.3267
	LTR	Copia	Copia-3_DBp-I	3	1.45582			LTR	Gypsy	Gypsy11-I_Dya	4	1.34779			LTR	Pao	BEL_I	18	1.30335			Non-LTR_retrotransposon	Jockey	Jockey-1_DSi	8	1.36306				LTR	Gypsy	Gypsy-13_DSim-I	19	1.3072
	LTR	Gypsy	Gypsy4-I_Dya	3	1.44556			LTR	Pao	BEL_I	11	1.29775			DNA	hAT-Ac	hAT-2_DSe	6	1.16758			DNA	hAT-Ac	hAT-1_DSi	6	1.33711				LTR	Gypsy	ACCORD_I	5	1.24274
	LTR	Gypsy	Chouto_I	6	1.41998			LTR	Gypsy	MICROPIA_I	5	1.2766			DNA	P	PROTOP_A	17	1.12162			DNA	P	PROTOP_A	10	1.32518				LTR	Gypsy	DM412	7	1.20926
	Non-LTR_retrotransposon	Jockey	BS	4	1.4193			LTR	Gypsy	STALKER4_I	12	1.21288			DNA	TcMar-Tc1	FB4_DM	36	1.10515			Non-LTR_retrotransposon	Jockey	DOC6_DM	6	1.29704				DNA	TcMar-Tc1	FB4_DM	27	1.16704
	LTR	Gypsy	Gypsy-13_DSim-I	30	1.39746			LTR	Gypsy	Gypsy-13_DSim-I	25	1.20607			DNA	CMC-Transib	TRANSIB4	7	1.01389			Non-LTR_retrotransposon	I	IVK_DM	18	1.2754				DNA	Maverick	Polinton-1_DY	7	1.1205
	DNA	TcMar-Tc1	FB4_DM	19	1.26745			DNA	P	PROTOP_A	10	1.16739			LTR	Gypsy	Gypsy7_I	7	0.708301			LTR	Gypsy	Gypsy9_I	10	1.25601				LTR	Gypsy	Gypsy7_I	6	0.951993
	LTR	Copia	Copia2_I	11	1.23156			LTR	Gypsy	Gypsy9_I	8	1.13758										LTR	Gypsy	CIRCE	15	1.23854				LTR	Gypsy	CIRCE	11	0.733036
	LTR	Gypsy	ACCORD2_I	12	1.19202			LTR	Copia	Copia2_I	12	1.09488										LTR	Copia	Copia2_I	12	1.12606
	DNA	CMC-Transib	TRANSIB2	43	1.17247			DNA	TcMar-Tc1	FB4_DM	20	0.843769										RC	Helitron	DNAREP1_DSim	41	1.12205
	DNA	CMC-Transib	TRANSIB4	6	1.15292																	Non-LTR_retrotransposon	Jockey	BS3_DM	8	1.08467
	LTR	Gypsy	CIRCE	12	0.873966																	Non-LTR_retrotransposon	Jockey	DOC	13	1.08455
																						RC	Helitron	DNAREP1_DM	18	1.08416
																						DNA	CMC-Transib	TRANSIB2	40	1.06439
																						LTR	Pao	ROO_I	16	0.824795
																						DNA	Maverick	Polinton-1_DY	14	0.700337

### Sheet: Unique
Supplemental File _: A list of all enriched Tes in unique clusters. The columns are as follows: Genotype, TE Class, Super-family, Family, Observed reads, and Log square of (Observed/Expected).											Obs	Log2(Observed/Expected)						Obs	Log2(Observed/Expected)						Obs	Log2(Observed/Expected)						Obs	Log2(Observed/Expected)
							SZ232	LTR	Pao	ROO_I	44	4.55447		LNP-01-062	LTR	Pao	ROO_I	66	5.40361		SZ244	LTR	Pao	ROO_I	54	4.30142		SZ45	LTR	Pao	ROO_I	65	5.05755
								DNA	P	P-element	22	4.21991			Non-LTR_retrotransposon	Jockey	Jockey-1_DSi	17	3.74833			DNA	CMC-Transib	TRANSIB2	37	4.12606			Non-LTR_retrotransposon	Jockey	DOC	16	3.71361
								Non-LTR_retrotransposon	Jockey	Jockey-1_DSi	18	3.73376			LTR	Gypsy	spoink	9	3.09097			LTR	Gypsy	spoink	17	3.80974			LTR	Gypsy	BLOOD_I	15	3.24823
				Observed	Log2(Observed/Expected)			LTR	Pao	DIVER_I	14	3.51882			RC	Helitron	DNAREP1_DM	7	2.43823			DNA	TcMar-Tc1	Mariner-1_DSim	17	3.54314			Non-LTR_retrotransposon	Jockey	Jockey-1_DSi	11	3.09318
SZ129	DNA	CMC-Transib	TRANSIB2	39	4.30429			LTR	Gypsy	DM412	16	3.46832			LTR	Gypsy	NOMAD_I	6	2.43511			Non-LTR_retrotransposon	Jockey	Jockey-1_DSi	15	3.25692			LTR	Gypsy	DM412	17	2.60255
	Non-LTR_retrotransposon	I	I_DM	13	3.17097			Non-LTR_retrotransposon	Jockey	DOC	13	3.42807			LTR	Pao	MAX_I	19	2.42377			Non-LTR_retrotransposon	I	I_DM	12	2.99763			LTR	Gypsy	Gypsy-24_DYa-I	6	2.42742
	DNA	TcMar-Tc1	Mariner-1_DSim	11	3.11437			LTR	Pao	MAX_I	14	3.36156			Non-LTR_retrotransposon	Jockey	DOC	5	2.03591			DNA	TcMar-Tc1	FB4_DM	15	2.89116			Non-LTR_retrotransposon	Jockey	FW_DM	7	2.12029
	Non-LTR_retrotransposon	Jockey	DOC	12	3.04692			DNA	CMC-Transib	TRANSIB2	14	3.16544			DNA	CMC-Transib	M4DM	4	1.89812			LTR	Gypsy	TABOR_I	7	2.70165			Non-LTR_retrotransposon	Jockey	DOC6_DM	5	2.11824
	LTR	Gypsy	TABOR_I	9	3.02449			Non-LTR_retrotransposon	Jockey	G5_DM	10	2.73504			LTR	Pao	NINJA_I	4	1.75787			LTR	Gypsy	BURDOCK_I	7	2.48624			LTR	Pao	MAX_I	23	0.762809
	Non-LTR_retrotransposon	Jockey	Jockey-1_DSi	10	2.84788			LTR	Gypsy	NOMAD_I	11	2.20908			LTR	Gypsy	DM412	4	1.55852			LTR	Pao	MAX_I	23	2.40964
	LTR	Pao	ROO_I	44	2.83814			LTR	Gypsy	STALKER4_I	5	2.16082			DNA	CMC-Transib	TRANSIB2	7	1.54956			LTR	Gypsy	QUASIMODO2-I_DM	6	2.24327
	LTR	Gypsy	DM412	8	2.55578			LTR	Gypsy	Gypsy-8_DSe-I	5	2.1375			LTR	Pao	BEL-6_DYa-I	18	0.732031			LTR	Pao	BEL-6_DYa-I	10	2.00986
	DNA	CMC-Transib	M4DM	6	2.42033			DNA	P	PROTOP_B	6	2.02999										Non-LTR_retrotransposon	Jockey	Helena_Ds	5	1.98188
	LTR	Pao	MAX_I	15	1.94453			LTR	Gypsy	CIRCE	4	1.90689										LTR	Gypsy	shellder	4	1.82927
	Non-LTR_retrotransposon	Jockey	DOC6_DM	4	1.91793			Non-LTR_retrotransposon	LOA	Baggins1	7	1.87404										Non-LTR_retrotransposon	Jockey	DOC	14	1.65391
	LTR	Copia	Copia2_I	4	1.91686			LTR	Gypsy	BURDOCK_I	4	1.80807										LTR	Gypsy	DM412	8	1.37606
	LTR	Gypsy	ACCORD_I	4	1.85523			Non-LTR_retrotransposon	Jockey	Helena_Ds	4	1.74904
	LTR	Pao	ROOA_I	5	1.82643			LTR	Pao	BATUMI_I	20	1.69713
	LTR	Pao	BATUMI_I	7	1.78445			Non-LTR_retrotransposon	I	I_DM	4	1.56621
	Non-LTR_retrotransposon	Jockey	Helena_Ds	4	1.7191			Non-LTR_retrotransposon	Jockey	FW_DM	8	1.12697
	Non-LTR_retrotransposon	Jockey	TART_B1	4	1.71009
	Non-LTR_retrotransposon	Jockey	FW_DM	5	1.53032
